# Automated conservation assessment of the orchid family using deep learning

**DOI:** 10.1101/2020.06.11.145557

**Authors:** Alexander Zizka, Daniele Silvestro, Pati Vitt, Tiffany M. Knight

## Abstract

IUCN Red List assessments are essential for prioritizing conservation needs but are resource-intensive and therefore only available for a fraction of global species richness. Tropical plant species are particularly under-represented on the IUCN Red List. Automated conservation assessments based on digitally available geographic occurrence records can be a rapid alternative, but it is unclear how reliable these assessments are. Here, we present automated conservation assessments for 13,910 species of the diverse and globally distributed Orchid family (Orchidaceae), based on a novel method using a deep neural network (IUC-NN), most of which (13,049) were previously unassessed by the IUCN Red List. We identified 4,342 (31.2 % of the evaluated orchid species) as *Possibly Threatened* with extinction (equivalent to the IUCN categories CR, EN, or VU) and point to Madagascar, East Africa, south-east Asia, and several oceanic islands as priority areas for orchid conservation. Furthermore, the Orchid family provides a model, to test the sensitivity of automated assessment methods to issues with data availability, data quality and geographic sampling bias. IUC-NN identified threatened species with an accuracy of 84.3%, with significantly lower geographic evaluation bias compared to the IUCN Red List, and was robust against low data availability and geographic errors in the input data. Overall, our results demonstrate that automated assessments have an important role to play in achieving goals of identifying the species that are at greatest risk of extinction.
