## Supplementary Material S4 - The impact of feature choice on IUC-NN for "Automated conservation assessment of the orchid family using deep learning"

### Sheet: 2_main_iucn_full_clean_broad_fe
Features included	Model	Binary classification				Detailed classification
		Validation set		Test set		Validation set		Test set
		Accuracy	Loss	Accuracy	Loss	Accuracy	Loss	Accuracy	Loss
geographic_features	1 layer	0.782	0.495	0.865	0.459	0.598	1.133	0.629	1.178
geographic_features	2 layers	0.748	0.539	0.82	0.476	0.582	1.177	0.596	1.124
geographic_features	3 layers	0.818	0.466	0.843	0.402	0.594	1.121	0.64	1.067
geographic_features	4 layers	0.791	0.474	0.775	0.566	0.59	1.156	0.618	1.129
geographic_features	5 layers	0.799	0.475	0.831	0.439	0.611	1.1	0.584	1.088
geographic_features	1 layer + Dropout	0.769	0.505	0.843	0.433	0.602	1.114	0.629	1.076
geographic_features	2 layers + Dropout	0.774	0.517	0.82	0.457	0.584	1.147	0.607	1.13
geographic_features	3 layers + Dropout	0.746	0.513	0.809	0.43	0.584	1.132	0.584	1.168
geographic_features	4 layers + Dropout	0.759	0.527	0.798	0.471	0.55	1.21	0.517	1.256
geographic_features	5 layers + Dropout	0.768	0.517	0.764	0.495	0.564	1.2	0.539	1.175
geographic_features + climate_features	1 layer	0.753	0.51	0.787	0.459	0.592	1.154	0.607	1.086
geographic_features + climate_features	2 layers	0.765	0.511	0.831	0.445	0.588	1.143	0.596	1.043
geographic_features + climate_features	3 layers	0.757	0.502	0.787	0.442	0.592	1.132	0.607	1.059
geographic_features + climate_features	4 layers	0.745	0.517	0.787	0.431	0.593	1.141	0.596	1.111
geographic_features + climate_features	5 layers	0.758	0.508	0.809	0.453	0.593	1.139	0.607	1.064
geographic_features + climate_features	1 layer + Dropout	0.76	0.504	0.831	0.452	0.589	1.154	0.584	1.108
geographic_features + climate_features	2 layers + Dropout	0.764	0.498	0.798	0.43	0.601	1.133	0.607	1.085
geographic_features + climate_features	3 layers + Dropout	0.754	0.501	0.809	0.434	0.599	1.123	0.618	1.04
geographic_features + climate_features	4 layers + Dropout	0.762	0.503	0.787	0.414	0.589	1.144	0.618	1.006
geographic_features + climate_features	5 layers + Dropout	0.759	0.497	0.82	0.426	0.597	1.139	0.596	1.046
geographic_features + climate_features + human_footprint	1 layer	0.76	0.509	0.775	0.479	0.602	1.137	0.584	1.127
geographic_features + climate_features + human_footprint	2 layers	0.759	0.516	0.831	0.444	0.597	1.126	0.584	1.099
geographic_features + climate_features + human_footprint	3 layers	0.756	0.506	0.831	0.441	0.593	1.151	0.596	1.064
geographic_features + climate_features + human_footprint	4 layers	0.748	0.51	0.809	0.449	0.582	1.149	0.629	1.077
geographic_features + climate_features + human_footprint	5 layers	0.75	0.511	0.809	0.45	0.56	1.146	0.584	1.124
geographic_features + climate_features + human_footprint	1 layer + Dropout	0.76	0.512	0.809	0.479	0.593	1.136	0.618	1.065
geographic_features + climate_features + human_footprint	2 layers + Dropout	0.763	0.502	0.798	0.432	0.601	1.131	0.629	1.031
geographic_features + climate_features + human_footprint	3 layers + Dropout	0.74	0.51	0.798	0.475	0.587	1.142	0.596	1.086
geographic_features + climate_features + human_footprint	4 layers + Dropout	0.764	0.498	0.843	0.436	0.588	1.131	0.607	1.046
geographic_features + climate_features + human_footprint	5 layers + Dropout	0.751	0.506	0.809	0.467	0.585	1.138	0.607	1.043
geographic_features + climate_features + human_footprint + biome_features	1 layer	0.776	0.491	0.843	0.437	0.588	1.141	0.663	1.05
geographic_features + climate_features + human_footprint + biome_features	2 layers	0.788	0.494	0.854	0.39	0.609	1.129	0.64	1.004
geographic_features + climate_features + human_footprint + biome_features	3 layers	0.773	0.498	0.798	0.437	0.602	1.138	0.629	1.026
geographic_features + climate_features + human_footprint + biome_features	4 layers	0.769	0.497	0.843	0.427	0.597	1.133	0.607	1.046
geographic_features + climate_features + human_footprint + biome_features	5 layers	0.765	0.498	0.787	0.422	0.601	1.127	0.618	1.036
geographic_features + climate_features + human_footprint + biome_features	1 layer + Dropout	0.797	0.475	0.787	1.508	0.6	1.135	0.596	1.048
geographic_features + climate_features + human_footprint + biome_features	2 layers + Dropout	0.78	0.488	0.831	0.417	0.592	1.124	0.652	1.034
geographic_features + climate_features + human_footprint + biome_features	3 layers + Dropout	0.769	0.496	0.831	0.416	0.603	1.124	0.652	1.013
geographic_features + climate_features + human_footprint + biome_features	4 layers + Dropout	0.777	0.488	0.843	0.394	0.585	1.138	0.64	1.044
geographic_features + climate_features + human_footprint + biome_features	5 layers + Dropout	0.777	0.487	0.798	0.426	0.605	1.125	0.629	0.996
geographic_features + human_footprint	1 layer	0.785	0.507	0.764	0.454	0.591	1.143	0.506	1.264
geographic_features + human_footprint	2 layers	0.778	0.503	0.787	0.465	0.584	1.157	0.584	1.145
geographic_features + human_footprint	3 layers	0.79	0.493	0.831	0.419	0.603	1.118	0.607	1.117
geographic_features + human_footprint	4 layers	0.78	0.496	0.843	0.436	0.612	1.119	0.64	1.082
geographic_features + human_footprint	5 layers	0.781	0.495	0.809	0.476	0.602	1.131	0.629	1.096
geographic_features + human_footprint	1 layer + Dropout	0.755	0.519	0.843	0.492	0.6	1.131	0.64	1.171
geographic_features + human_footprint	2 layers + Dropout	0.773	0.506	0.809	0.454	0.574	1.152	0.551	1.183
geographic_features + human_footprint	3 layers + Dropout	0.771	0.5	0.82	0.468	0.59	1.129	0.551	1.134
geographic_features + human_footprint	4 layers + Dropout	0.736	0.529	0.753	0.509	0.591	1.148	0.584	1.15
geographic_features + human_footprint	5 layers + Dropout	0.775	0.502	0.854	0.449	0.569	1.206	0.539	1.179
