## Supplementary Material S5 - Per species comparison of IUC-NN and IUCN RL for "Automated conservation assessment of the orchid family using deep learning"

### Sheet: Sheet1
species	full	binary
Anguloa cliftonii	-4	correct
Brachionidium pteroglossum	-4	wrong
Bulbophyllum sceliphron	-4	wrong
Caladenia hastata	-4	wrong
Gastrochilus calceolaris	-4	wrong
Hexalectris revoluta	-4	correct
Lepanthes sinuosa	-4	correct
Malaxis bayardii	-4	correct
Paphiopedilum schoseri	-4	wrong
Paphiopedilum supardii	-4	wrong
Vanilla cribbiana	-4	wrong
Angraecopsis tenerrima	-3	correct
Angraecum obesum	-3	correct
Benthamia nigrescens	-3	correct
Brachionidium dressleri	-3	wrong
Broughtonia negrilensis	-3	wrong
Bulbophyllum bliteum	-3	wrong
Bulbophyllum tinekeae	-3	wrong
Bulleyia yunnanensis	-3	correct
Cochleanthes trinitatis	-3	correct
Cynorkis sambiranoensis	-3	correct
Cynorkis stolonifera	-3	correct
Cypripedium californicum	-3	wrong
Cypripedium franchetii	-3	correct
Cypripedium japonicum	-3	correct
Dendrobium kauldorumii	-3	wrong
Dendrobium minutiflorum	-3	wrong
Encyclia kingsii	-3	wrong
Epidendrum tigriphyllum	-3	correct
Epipactis greuteri	-3	correct
Epipactis placentina	-3	wrong
Eulophia filifolia	-3	correct
Gomesa silvana	-3	correct
Hexalectris warnockii	-3	wrong
Paphiopedilum appletonianum	-3	correct
Paphiopedilum bullenianum	-3	wrong
Paphiopedilum concolor	-3	correct
Paphiopedilum dianthum	-3	correct
Paphiopedilum glanduliferum	-3	wrong
Paphiopedilum hookerae	-3	wrong
Paphiopedilum javanicum	-3	wrong
Paphiopedilum lowii	-3	wrong
Paphiopedilum malipoense	-3	correct
Paphiopedilum violascens	-3	wrong
Paphiopedilum wilhelminae	-3	wrong
Phragmipedium besseae	-3	wrong
Phragmipedium caudatum	-3	wrong
Phragmipedium sargentianum	-3	wrong
Phragmipedium schlimii	-3	wrong
Platanthera micrantha	-3	wrong
Platanthera praeclara	-3	wrong
Polystachya isochiloides	-3	correct
Selenipedium aequinoctiale	-3	wrong
Selenipedium chica	-3	wrong
Spiranthes brevilabris	-3	correct
Trichoglottis tenuis	-3	correct
Triphora yucatanensis	-3	correct
Vanilla hartii	-3	wrong
Vanilla inodora	-3	wrong
Vanilla insignis	-3	wrong
Vanilla odorata	-3	wrong
Vanilla phaeantha	-3	wrong
Vanilla planifolia	-3	correct
Vanilla pompona	-3	wrong
Acianthera malachantha	-2	wrong
Aerangis hyaloides	-2	correct
Aerangis pallidiflora	-2	correct
Aeranthes schlechteri	-2	correct
Aeranthes strangulata	-2	correct
Agrostophyllum laterale	-2	wrong
Altensteinia longispicata	-2	wrong
Ancistrorhynchus tenuicaulis	-2	wrong
Angraecum danguyanum	-2	correct
Angraecum pseudofilicornu	-2	correct
Angraecum pungens	-2	correct
Angraecum setipes	-2	correct
Anoectochilus sandvicensis	-2	correct
Ansellia africana	-2	wrong
Bartholina etheliae	-2	wrong
Bulbophyllum alveatum	-2	wrong
Bulbophyllum fayi	-2	correct
Bulbophyllum hirudiniferum	-2	wrong
Bulbophyllum nigericum	-2	correct
Bulbophyllum thelantyx	-2	wrong
Caladenia dundasiae	-2	correct
Cheirostylis notialis	-2	wrong
Corallorhiza bentleyi	-2	wrong
Cynorkis rungweensis	-2	correct
Cynorkis uncata	-2	correct
Cypripedium bardolphianum	-2	correct
Cypripedium candidum	-2	wrong
Cypripedium debile	-2	correct
Cypripedium fasciculatum	-2	wrong
Cypripedium flavum	-2	wrong
Cypripedium henryi	-2	correct
Cypripedium irapeanum	-2	wrong
Cypripedium kentuckiense	-2	correct
Cypripedium montanum	-2	wrong
Cypripedium passerinum	-2	wrong
Cypripedium plectrochilum	-2	correct
Dendrobium atroviolaceum	-2	wrong
Dendrobium crispilinguum	-2	wrong
Dendrobium geotropum	-2	wrong
Dendrobium tangerinum	-2	wrong
Dendrobium tapiniense	-2	wrong
Dendrochilum longipedicellatum	-2	wrong
Disperis aphylla	-2	wrong
Epidendrum diothonaeoides	-2	wrong
Epidendrum hombersleyi	-2	correct
Gastrodia elata	-2	wrong
Gongora arcuata	-2	correct
Habenaria delavayi	-2	correct
Habenaria plectromaniaca	-2	correct
Habenaria stylites	-2	wrong
Habenaria thomana	-2	correct
Hemipilia flabellata	-2	correct
Herminium ophioglossoides	-2	correct
Isotria medeoloides	-2	wrong
Liparis bulbophylloides	-2	correct
Liparis glaucescens	-2	correct
Liparis henrici	-2	correct
Liparis longicaulis	-2	wrong
Liparis puncticulata	-2	wrong
Malaxis muscifera	-2	correct
Masdevallia notosibirica	-2	wrong
Myrmecophila thomsoniana	-2	wrong
Ophrys argolica	-2	wrong
Paphiopedilum hirsutissimum	-2	correct
Paphiopedilum villosum	-2	wrong
Phragmipedium humboldtii	-2	wrong
Phragmipedium lindleyanum	-2	wrong
Phragmipedium warszewiczianum	-2	correct
Platanthera chapmanii	-2	wrong
Platanthera yadonii	-2	wrong
Polystachya bicalcarata	-2	correct
Polystachya gracilenta	-2	correct
Polystachya stauroglossa	-2	correct
Polystachya woosnamii	-2	correct
Rhipidoglossum bilobatum	-2	correct
Aerangis macrocentra	-1	correct
Ancistrorhynchus serratus	-1	wrong
Angraecopsis tridens	-1	correct
Angraecum penzigianum	-1	wrong
Angraecum potamophilum	-1	correct
Angraecum rubellum	-1	correct
Angraecum sterrophyllum	-1	correct
Appendicula tenuispica	-1	correct
Barbosella geminata	-1	correct
Benthamia glaberrima	-1	wrong
Bulbophyllum hirsutiusculum	-1	correct
Bulbophyllum jaapii	-1	correct
Bulbophyllum macneiceae	-1	correct
Bulbophyllum mischobulbon	-1	correct
Bulbophyllum patella	-1	correct
Bulbophyllum tarantula	-1	correct
Bulbophyllum trirhopalon	-1	correct
Bulbophyllum uroplatoides	-1	correct
Ceratostylis micrantha	-1	correct
Changnienia amoena	-1	correct
Cryptopus dissectus	-1	correct
Cynorkis buchwaldiana	-1	wrong
Cynorkis globifera	-1	correct
Cynorkis henrici	-1	correct
Cypripedium arietinum	-1	correct
Cypripedium molle	-1	correct
Cypripedium segawae	-1	correct
Cypripedium shanxiense	-1	wrong
Cypripedium taibaiense	-1	correct
Dactylorhiza baumanniana	-1	correct
Dactylorhiza elata	-1	correct
Dactylorhiza euxina	-1	correct
Dendrobium alexandrae	-1	correct
Dendrobium crassilabium	-1	correct
Dendrobium helix	-1	correct
Dendrobium williamsianum	-1	correct
Disa extinctoria	-1	correct
Dracula ripleyana	-1	correct
Gonatostylis vieillardii	-1	correct
Goodyera flaccida	-1	correct
Goodyera macrophylla	-1	correct
Goodyera perrieri	-1	correct
Habenaria macrostele	-1	correct
Huntleya vargasii	-1	correct
Lankesterella gnomus	-1	correct
Pachyplectron arifolium	-1	correct
Paphiopedilum barbigerum	-1	correct
Paphiopedilum emersonii	-1	correct
Paphiopedilum gratrixianum	-1	correct
Paphiopedilum hangianum	-1	correct
Paphiopedilum henryanum	-1	correct
Paphiopedilum micranthum	-1	correct
Paphiopedilum purpuratum	-1	correct
Paphiopedilum rothschildianum	-1	correct
Paphiopedilum stonei	-1	correct
Paphiopedilum vietnamense	-1	correct
Pholidota chinensis	-1	correct
Phragmipedium caricinum	-1	correct
Platanthera algeriensis	-1	correct
Platanthera integrilabia	-1	wrong
Polystachya canaliculata	-1	correct
Polystachya kupensis	-1	correct
Polystachya porphyrochila	-1	correct
Prasophyllum favonium	-1	correct
Selenipedium palmifolium	-1	correct
Serapias neglecta	-1	correct
Serapias nurrica	-1	correct
Spiranthes infernalis	-1	correct
Telipogon biolleyi	-1	correct
Tylostigma filiforme	-1	correct
Acianthera chrysantha	0	correct
Acianthera hondurensis	0	correct
Acianthera saundersiana	0	correct
Aerangis gracillima	0	correct
Aerangis megaphylla	0	correct
Aerangis monantha	0	correct
Aeranthes antennophora	0	correct
Aeranthes ecalcarata	0	wrong
Aeranthes leandriana	0	correct
Aeranthes multinodis	0	correct
Aeranthes polyanthemus	0	correct
Aeranthes setipes	0	correct
Agrostophyllum cyathiforme	0	correct
Anacamptis palustris	0	correct
Anathallis minutalis	0	correct
Ancistrochilus thomsonianus	0	correct
Ancistrorhynchus crystalensis	0	correct
Ancistrorhynchus refractus	0	correct
Angraecopsis lisowskii	0	correct
Angraecum alleizettei	0	correct
Angraecum angustum	0	correct
Angraecum ankeranense	0	correct
Angraecum aporoides	0	correct
Angraecum bancoense	0	correct
Angraecum bicallosum	0	correct
Angraecum compactum	0	correct
Angraecum cornucopiae	0	correct
Angraecum coutrixii	0	correct
Angraecum cribbianum	0	correct
Angraecum curvipes	0	correct
Angraecum distichum	0	correct
Angraecum doratophyllum	0	correct
Angraecum gabonense	0	correct
Angraecum humbertii	0	correct
Angraecum humblotianum	0	correct
Angraecum mahavavense	0	correct
Angraecum moratii	0	correct
Angraecum perhumile	0	correct
Angraecum peyrotii	0	correct
Angraecum pinifolium	0	correct
Angraecum podochiloides	0	correct
Angraecum protensum	0	correct
Angraecum pseudodidieri	0	correct
Angraecum rigidifolium	0	correct
Angraecum sambiranoense	0	correct
Angraecum sanfordii	0	correct
Angraecum serpens	0	correct
Angraecum subulatum	0	correct
Angraecum triangulifolium	0	correct
Anoectochilus zhejiangensis	0	correct
Appendicula calcarata	0	correct
Appendicula longirostrata	0	correct
Arethusa bulbosa	0	correct
Barkeria naevosa	0	correct
Basiphyllaea corallicola	0	correct
Benthamia humbertii	0	correct
Benthamia nivea	0	correct
Benthamia praecox	0	correct
Benthamia rostrata	0	correct
Bletia ensifolia	0	correct
Brassia lanceana	0	correct
Brassia maculata	0	correct
Brassia verrucosa	0	correct
Brassia wageneri	0	wrong
Bromheadia finlaysoniana	0	correct
Bryobium eriaeoides	0	correct
Bulbophyllum anjozorobeense	0	correct
Bulbophyllum ankylochele	0	correct
Bulbophyllum ankylorhinon	0	correct
Bulbophyllum antennatum	0	correct
Bulbophyllum auriflorum	0	correct
Bulbophyllum baronii	0	correct
Bulbophyllum bicoloratum	0	wrong
Bulbophyllum bigibbum	0	correct
Bulbophyllum brachypetalum	0	correct
Bulbophyllum brassii	0	correct
Bulbophyllum bryophilum	0	correct
Bulbophyllum callichroma	0	correct
Bulbophyllum callosum	0	correct
Bulbophyllum calviventer	0	correct
Bulbophyllum cardiobulbum	0	correct
Bulbophyllum cateorum	0	correct
Bulbophyllum ceriodorum	0	correct
Bulbophyllum colliferum	0	correct
Bulbophyllum concatenatum	0	correct
Bulbophyllum cruttwellii	0	correct
Bulbophyllum cycloglossum	0	correct
Bulbophyllum debile	0	correct
Bulbophyllum dekockii	0	correct
Bulbophyllum dendrochiloides	0	correct
Bulbophyllum desmotrichoides	0	correct
Bulbophyllum discolor	0	correct
Bulbophyllum encephalodes	0	correct
Bulbophyllum erinaceum	0	correct
Bulbophyllum erythroglossum	0	correct
Bulbophyllum fonsflorum	0	correct
Bulbophyllum fractiflexum	0	correct
Bulbophyllum grammopoma	0	correct
Bulbophyllum gyaloglossum	0	correct
Bulbophyllum horizontale	0	correct
Bulbophyllum imitator	0	correct
Bulbophyllum ischnopus	0	correct
Bulbophyllum jumelleanum	0	correct
Bulbophyllum kainochiloides	0	correct
Bulbophyllum leniae	0	wrong
Bulbophyllum lepanthiflorum	0	correct
Bulbophyllum leptoleucum	0	correct
Bulbophyllum leucothyrsus	0	correct
Bulbophyllum lizae	0	correct
Bulbophyllum macilentum	0	correct
Bulbophyllum macranthum	0	correct
Bulbophyllum macrorhopalon	0	correct
Bulbophyllum macrourum	0	correct
Bulbophyllum mediocre	0	correct
Bulbophyllum mesodon	0	correct
Bulbophyllum minax	0	correct
Bulbophyllum minutipetalum	0	correct
Bulbophyllum minutissimum	0	correct
Bulbophyllum moratii	0	correct
Bulbophyllum myon	0	correct
Bulbophyllum octarrhenipetalum	0	correct
Bulbophyllum oliganthum	0	correct
Bulbophyllum olivinum	0	correct
Bulbophyllum oreodoxa	0	correct
Bulbophyllum ortalis	0	correct
Bulbophyllum pachytelos	0	correct
Bulbophyllum paleiferum	0	correct
Bulbophyllum peltopus	0	correct
Bulbophyllum phormion	0	correct
Bulbophyllum pidacanthum	0	correct
Bulbophyllum posticum	0	correct
Bulbophyllum quasimodo	0	correct
Bulbophyllum radicans	0	correct
Bulbophyllum reevei	0	correct
Bulbophyllum regnellii	0	correct
Bulbophyllum renkinianum	0	correct
Bulbophyllum restrepia	0	correct
Bulbophyllum rhodoleucum	0	correct
Bulbophyllum rubrolabellum	0	correct
Bulbophyllum scopa	0	correct
Bulbophyllum scutiferum	0	correct
Bulbophyllum simile	0	correct
Bulbophyllum stipulaceum	0	correct
Bulbophyllum subligaculiferum	0	correct
Bulbophyllum subpatulum	0	correct
Bulbophyllum sulfureum	0	correct
Bulbophyllum tampoketsense	0	correct
Bulbophyllum tokioi	0	correct
Bulbophyllum trachypus	0	correct
Bulbophyllum trifilum	0	correct
Bulbophyllum xanthochlamys	0	correct
Bulbophyllum zaratananae	0	correct
Caladenia brownii	0	correct
Caladenia catenata	0	correct
Caladenia cracens	0	correct
Caladenia dimorpha	0	correct
Caladenia incensa	0	correct
Caladenia mesocera	0	correct
Caladenia radialis	0	correct
Caladenia radiata	0	correct
Caladenia splendens	0	correct
Calanthe caulescens	0	correct
Calanthe madagascariensis	0	correct
Calanthe versteegii	0	correct
Calopogon multiflorus	0	correct
Calopogon tuberosus	0	correct
Campylocentrum tyrridion	0	correct
Catasetum barbatum	0	correct
Catasetum tuberculatum	0	correct
Ceratostylis anceps	0	wrong
Chamorchis alpina	0	correct
Cheirostylis bidentata	0	correct
Claderia viridiflora	0	correct
Cleistes ionoglossa	0	correct
Coelogyne foerstermannii	0	correct
Coelogyne rigida	0	correct
Corybas dienemus	0	correct
Corybas gastrosiphon	0	correct
Crepidium kabense	0	correct
Crepidium quadridens	0	correct
Cribbia pendula	0	correct
Cribbia thomensis	0	correct
Cryptopus brachiatus	0	correct
Cryptopus paniculatus	0	correct
Cyclopogon longibracteatus	0	correct
Cymbidium tracyanum	0	wrong
Cynorkis ambondrombensis	0	correct
Cynorkis aphylla	0	correct
Cynorkis aurantiaca	0	correct
Cynorkis bimaculata	0	correct
Cynorkis formosa	0	correct
Cynorkis gibbosa	0	correct
Cynorkis gigas	0	correct
Cynorkis humbertii	0	correct
Cynorkis lindleyana	0	correct
Cynorkis marojejyensis	0	correct
Cynorkis monadenia	0	correct
Cynorkis muscicola	0	correct
Cynorkis perrieri	0	correct
Cynorkis pinguicularioides	0	correct
Cynorkis pleistadenia	0	wrong
Cynorkis pseudorolfei	0	correct
Cynorkis quinqueloba	0	correct
Cynorkis rolfei	0	correct
Cynorkis sacculata	0	correct
Cynorkis sylvatica	0	correct
Cynorkis tenerrima	0	correct
Cynorkis tristis	0	correct
Cypripedium acaule	0	correct
Cypripedium calceolus	0	correct
Cypripedium calcicola	0	correct
Cypripedium elegans	0	wrong
Cypripedium fargesii	0	correct
Cypripedium farreri	0	correct
Cypripedium fasciolatum	0	correct
Cypripedium formosanum	0	correct
Cypripedium forrestii	0	correct
Cypripedium guttatum	0	correct
Cypripedium himalaicum	0	correct
Cypripedium lichiangense	0	correct
Cypripedium ludlowii	0	correct
Cypripedium macranthos	0	correct
Cypripedium margaritaceum	0	correct
Cypripedium reginae	0	correct
Cypripedium tibeticum	0	wrong
Cypripedium wardii	0	correct
Cypripedium yunnanense	0	correct
Cyrtochilum halteratum	0	correct
Cyrtopodium brandonianum	0	correct
Dactylorhiza cordigera	0	correct
Dactylorhiza kalopissii	0	correct
Dactylorhiza lapponica	0	correct
Dactylorhiza sambucina	0	correct
Dactylorhiza urvilleana	0	correct
Dendrobium aberrans	0	correct
Dendrobium aloifolium	0	correct
Dendrobium amphigenyum	0	correct
Dendrobium aphyllum	0	correct
Dendrobium archipelagense	0	correct
Dendrobium armeniacum	0	correct
Dendrobium brevicaule	0	correct
Dendrobium bulbophylloides	0	correct
Dendrobium cochliodes	0	correct
Dendrobium cruttwellii	0	correct
Dendrobium cuthbertsonii	0	correct
Dendrobium cyanocentrum	0	correct
Dendrobium dekockii	0	correct
Dendrobium dendrocolloides	0	correct
Dendrobium dissitifolium	0	correct
Dendrobium engae	0	correct
Dendrobium eximium	0	correct
Dendrobium finisterrae	0	correct
Dendrobium forbesii	0	correct
Dendrobium habbemense	0	correct
Dendrobium hamiferum	0	correct
Dendrobium hellwigianum	0	correct
Dendrobium lancifolium	0	correct
Dendrobium lancilabium	0	correct
Dendrobium lasianthera	0	correct
Dendrobium leptocladum	0	correct
Dendrobium leucohybos	0	correct
Dendrobium lineale	0	correct
Dendrobium litorale	0	correct
Dendrobium lohohense	0	correct
Dendrobium margaretiae	0	correct
Dendrobium mayandyi	0	correct
Dendrobium melinanthum	0	correct
Dendrobium nardoides	0	correct
Dendrobium otaguroanum	0	correct
Dendrobium poneroides	0	correct
Dendrobium putnamii	0	correct
Dendrobium rigidifolium	0	correct
Dendrobium rupestre	0	correct
Dendrobium simplex	0	correct
Dendrobium subuliferum	0	correct
Dendrobium sulphureum	0	correct
Dendrobium terrestre	0	correct
Dendrobium wisselense	0	correct
Dendrochilum gracile	0	correct
Dendrochilum loheri	0	correct
Dendrochilum tuberculatum	0	correct
Didymoplexis africana	0	wrong
Disa erubescens	0	correct
Disa thodei	0	correct
Disa walleri	0	correct
Disperis bosseri	0	correct
Disperis ciliata	0	correct
Disperis egregia	0	correct
Disperis erucifera	0	correct
Disperis kerstenii	0	correct
Disperis lanceolata	0	correct
Disperis masoalensis	0	correct
Disperis nitida	0	correct
Diuris byronensis	0	correct
Dryadella minuscula	0	correct
Elleanthus oliganthus	0	correct
Encyclia osmantha	0	correct
Encyclia phoenicea	0	correct
Encyclia spatella	0	correct
Epidendrum anthoceros	0	correct
Epidendrum capricornu	0	correct
Epidendrum carnevalii	0	wrong
Epidendrum cocoense	0	wrong
Epidendrum criniferum	0	correct
Epidendrum geminiflorum	0	correct
Epidendrum gentryi	0	correct
Epidendrum insulanum	0	wrong
Epidendrum microphyllum	0	correct
Epidendrum oerstedii	0	correct
Epidendrum proligerum	0	correct
Epidendrum ramosum	0	correct
Epidendrum syringothyrsus	0	correct
Epipactis albensis	0	correct
Epipactis gigantea	0	correct
Epipactis leptochila	0	correct
Epipactis muelleri	0	correct
Epipactis palustris	0	correct
Epipactis phyllanthes	0	correct
Epipactis purpurata	0	correct
Epipactis troodi	0	correct
Epipactis veratrifolia	0	correct
Erythrodes blumei	0	correct
Erythrorchis altissima	0	correct
Eulophia coddii	0	correct
Eulophia fernandeziana	0	correct
Eulophia grandidieri	0	correct
Eulophia katangensis	0	correct
Eulophia mangenotiana	0	correct
Eulophia nervosa	0	correct
Eulophia ramosa	0	correct
Eulophia reticulata	0	correct
Eulophia speciosa	0	correct
Gastrorchis tuberculosa	0	correct
Geodorum recurvum	0	correct
Glomera compressa	0	correct
Glomera oligantha	0	correct
Glomera uniflora	0	correct
Gomesa sessilis	0	correct
Gongora portentosa	0	wrong
Graphorkis medemiae	0	correct
Grosourdya quinquelobata	0	correct
Gymnadenia crassinervis	0	correct
Gymnadenia odoratissima	0	correct
Gymnadenia rhellicani	0	correct
Gymnadenia runei	0	wrong
Habenaria armatissima	0	correct
Habenaria batesii	0	correct
Habenaria dusenii	0	correct
Habenaria finetiana	0	correct
Habenaria glazioviana	0	correct
Habenaria holotricha	0	correct
Habenaria isoantha	0	correct
Habenaria jacobii	0	correct
Habenaria jaegeri	0	correct
Habenaria leptoloba	0	correct
Habenaria leucoceras	0	correct
Habenaria monorrhiza	0	correct
Habenaria mossii	0	correct
Habenaria parviflora	0	correct
Habenaria pleiophylla	0	correct
Habenaria retroflexa	0	correct
Habenaria richardsiae	0	correct
Habenaria tridactylites	0	correct
Habenaria virens	0	correct
Hammarbya paludosa	0	correct
Helonoma bifida	0	correct
Hemipilia henryi	0	correct
Hetaeria heterosepala	0	correct
Himantoglossum adriaticum	0	correct
Himantoglossum metlesicsianum	0	correct
Holcoglossum quasipinifolium	0	correct
Holothrix filicornis	0	correct
Huntleya burtii	0	correct
Jumellea anjouanensis	0	correct
Jumellea stenophylla	0	correct
Leochilus leochilinus	0	correct
Lepanthes binaria	0	correct
Lepanthes lindleyana	0	correct
Lepanthes mucronata	0	correct
Lepanthes prolifera	0	correct
Liparis ambohimangana	0	correct
Liparis bautingensis	0	correct
Liparis longipetala	0	wrong
Liparis philippinensis	0	correct
Liparis swenssonii	0	correct
Lueddemannia pescatorei	0	correct
Macradenia paraensis	0	correct
Malaxis brachystachys	0	wrong
Malaxis javesiae	0	correct
Malaxis lepanthiflora	0	correct
Masdevallia strumifera	0	correct
Maxillaria angustisegmenta	0	correct
Mystacidium nguruense	0	correct
Mystacidium pulchellum	0	correct
Neobolusia ciliata	0	correct
Neottia acuminata	0	correct
Neottia cordata	0	correct
Neottia nidus-avis	0	correct
Oeceoclades maculata	0	correct
Oncidium dactyliferum	0	correct
Oncidium ensatum	0	correct
Oncidium hastilabium	0	correct
Oncidium planilabre	0	correct
Ophrys atlantica	0	correct
Ophrys bertolonii	0	correct
Ophrys insectifera	0	correct
Ophrys lunulata	0	correct
Orchis brancifortii	0	correct
Orchis pauciflora	0	correct
Orchis quadripunctata	0	correct
Orchis sitiaca	0	correct
Orleanesia amazonica	0	correct
Palmorchis imuyaensis	0	correct
Palmorchis trilobulata	0	correct
Panisea yunnanensis	0	correct
Paphiopedilum armeniacum	0	correct
Paphiopedilum bellatulum	0	correct
Paphiopedilum godefroyae	0	correct
Paphiopedilum haynaldianum	0	correct
Paphiopedilum helenae	0	correct
Paphiopedilum insigne	0	correct
Paphiopedilum niveum	0	correct
Paphiopedilum parishii	0	correct
Paphiopedilum sanderianum	0	correct
Paphiopedilum tonsum	0	correct
Paphiopedilum victoria-regina	0	correct
Pelexia orthosepala	0	correct
Pholidota camelostalix	0	correct
Pholidota globosa	0	correct
Phragmipedium boissierianum	0	correct
Phragmipedium hirtzii	0	wrong
Phragmipedium klotzschianum	0	correct
Phragmipedium lindenii	0	correct
Phragmipedium longifolium	0	correct
Phragmipedium pearcei	0	correct
Phragmipedium vittatum	0	correct
Phreatia plantaginifolia	0	correct
Pinalia fitzalanii	0	correct
Platanthera blephariglottis	0	correct
Platanthera clavellata	0	correct
Platanthera huronensis	0	correct
Platanthera hyperborea	0	correct
Platanthera leucophaea	0	correct
Platanthera tipuloides	0	correct
Platycoryne mediocris	0	correct
Platylepis grandiflora	0	correct
Platystele minimiflora	0	correct
Pleione forrestii	0	correct
Pleurothallis rowleei	0	correct
Plocoglottis borneensis	0	correct
Plocoglottis copelandii	0	correct
Podochilus khasianus	0	correct
Pogonia ophioglossoides	0	correct
Polystachya acuminata	0	correct
Polystachya albescens	0	correct
Polystachya caespitifica	0	correct
Polystachya caudata	0	correct
Polystachya cooperi	0	correct
Polystachya disiformis	0	correct
Polystachya eurygnatha	0	correct
Polystachya fischeri	0	correct
Polystachya geniculata	0	correct
Polystachya holstii	0	correct
Polystachya lacroixiana	0	correct
Polystachya longiscapa	0	correct
Polystachya maculata	0	correct
Polystachya mazumbaiensis	0	correct
Polystachya modesta	0	correct
Polystachya praecipitis	0	correct
Polystachya pudorina	0	correct
Polystachya rugosilabia	0	correct
Polystachya shega	0	correct
Polystachya subdiphylla	0	correct
Polystachya teitensis	0	correct
Polystachya uluguruensis	0	correct
Polystachya undulata	0	correct
Polystachya xerophila	0	correct
Pomatocalpa maculosum	0	correct
Porroglossum muscosum	0	correct
Prasophyllum giganteum	0	correct
Prasophyllum mimulum	0	correct
Prescottia lojana	0	correct
Pterostylis acuminata	0	correct
Pterostylis erecta	0	correct
Pterostylis hispidula	0	correct
Pterostylis humilis	0	correct
Pterostylis mutica	0	correct
Pterostylis praetermissa	0	correct
Pterostylis squamata	0	wrong
Restrepia trichoglossa	0	correct
Rhipidoglossum globulosocalcaratum	0	correct
Sarcochilus falcatus	0	correct
Satyrium ecalcaratum	0	correct
Satyrium trinerve	0	correct
Scaphyglottis sickii	0	correct
Selenipedium steyermarkii	0	correct
Serapias perez-chiscanoi	0	correct
Skeptrostachys arechavaletanii	0	correct
Sobralia stenophylla	0	correct
Spathoglottis petri	0	correct
Specklinia brighamii	0	correct
Specklinia corniculata	0	correct
Specklinia picta	0	correct
Spiranthes casei	0	correct
Spiranthes diluvialis	0	wrong
Spiranthes romanzoffiana	0	correct
Spiranthes sinensis	0	correct
Spiranthes torta	0	correct
Stelis immersa	0	correct
Stelis ruprechtiana	0	correct
Stelis tenuilabris	0	correct
Stolzia angustifolia	0	correct
Stolzia atrorubra	0	correct
Stolzia christopheri	0	correct
Stolzia leedalii	0	correct
Stolzia moniliformis	0	correct
Stolzia oligantha	0	correct
Stolzia viridis	0	correct
Taeniophyllum gracillimum	0	correct
Thelymitra cyanea	0	correct
Thelymitra papuana	0	correct
Tolumnia prionochila	0	correct
Tolumnia variegata	0	correct
Trichoglottis smithii	0	correct
Trichoglottis winkleri	0	correct
Trichopilia marginata	0	correct
Trichopilia turialbae	0	correct
Tridactyle brevifolia	0	correct
Tridactyle cruciformis	0	correct
Tridactyle minuta	0	correct
Tridactyle sarcodantha	0	correct
Tridactyle tanneri	0	correct
Tylostigma herminioides	0	correct
Tylostigma hildebrandtii	0	correct
Tylostigma madagascariense	0	correct
Tylostigma nigrescens	0	correct
Vanda hindsii	0	correct
Vanda scandens	0	correct
Vanda tessellata	0	correct
Yoania japonica	0	correct
Zeuxine amboinensis	0	correct
Zeuxine strateumatica	0	correct
Zygopetalum crinitum	0	correct
Aerangis punctata	1	wrong
Aerangis seegeri	1	correct
Aeranthes angustidens	1	correct
Aeranthes tropophila	1	correct
Ancistrorhynchus laxiflorus	1	correct
Angraecopsis cryptantha	1	correct
Angraecopsis parva	1	correct
Angraecum amplexicaule	1	correct
Angraecum dendrobiopsis	1	correct
Angraecum egertonii	1	correct
Angraecum pyriforme	1	correct
Benthamia calceolata	1	correct
Benthamia elata	1	correct
Benthamia perularioides	1	correct
Benthamia procera	1	correct
Brachycorythis disoides	1	correct
Bulbophyllum aggregatum	1	correct
Bulbophyllum atrosanguineum	1	correct
Bulbophyllum bifarium	1	correct
Bulbophyllum calvum	1	correct
Bulbophyllum calyptropus	1	correct
Bulbophyllum hamelinii	1	correct
Bulbophyllum multiflorum	1	correct
Bulbophyllum pandanetorum	1	correct
Bulbophyllum peyrotii	1	correct
Bulbophyllum rubrum	1	correct
Bulbophyllum sandrangatense	1	correct
Calanthe ecallosa	1	correct
Calanthe fargesii	1	correct
Cynorkis cuneilabia	1	correct
Cynorkis gymnochiloides	1	correct
Cynorkis zaratananae	1	correct
Cypripedium cordigerum	1	correct
Cypripedium palangshanense	1	correct
Cyrtorchis glaucifolia	1	correct
Dendrochilum foxworthyi	1	correct
Dendrochilum imitator	1	wrong
Disperis majungensis	1	correct
Disperis mildbraedii	1	correct
Epipactis nordeniorum	1	correct
Eria bidupensis	1	correct
Habenaria backeri	1	correct
Habenaria fordii	1	correct
Habenaria mairei	1	correct
Habenaria nigrescens	1	correct
Habenaria siamensis	1	correct
Habenaria tianae	1	correct
Hemipilia forrestii	1	correct
Hemipilia limprichtii	1	correct
Holothrix socotrana	1	correct
Oeonia brauniana	1	correct
Phalaenopsis violacea	1	correct
Platanthera finetiana	1	correct
Platanthera oreophila	1	correct
Pleione chunii	1	correct
Pleione formosana	1	correct
Polystachya laurentii	1	correct
Polystachya nyanzensis	1	correct
Polystachya serpentina	1	correct
Psychilis olivacea	1	correct
Rhipidoglossum polydactylum	1	correct
Schizochilus lepidus	1	correct
Triceratorhynchus viridiflorus	1	correct
Benthamia monophylla	2	wrong
Bulbophyllum analamazoatrae	2	wrong
Cynorkis gabonensis	2	wrong
Ophrys kotschyi	2	correct
Orchis laeta	2	wrong
Polystachya testuana	2	wrong
Psychilis macconnelliae	2	correct
Trichotosia mollicaulis	2	correct
Zeuxine odorata	2	wrong
Angraecum atlanticum	3	wrong
Bulbophyllum ballii	3	wrong
Bulbophyllum cauliflorum	3	wrong
Bulbophyllum delitescens	3	wrong
Bulbophyllum latisepalum	3	wrong
Bulbophyllum leopardinum	3	wrong
Caladenia citrina	3	wrong
Corycium flanaganii	3	wrong
Cynorkis peyrotii	3	wrong
Cynorkis purpurea	3	wrong
Dactylorhiza foliosa	3	wrong
Dendrobium bensoniae	3	wrong
Dendrobium incurvum	3	wrong
Dendrobium merrillii	3	wrong
Disa bodkinii	3	correct
Disa chimanimaniensis	3	wrong
Eria carinata	3	wrong
Gymnadenia frivaldii	3	wrong
Habenaria socotrana	3	wrong
Habenaria supplicans	3	wrong
Liparis petelotii	3	wrong
Microcoelia bulbocalcarata	3	wrong
Oreorchis oligantha	3	wrong
Peristylus aristatus	3	wrong
Polystachya doggettii	3	wrong
Polystachya subumbellata	3	wrong
Polystachya tenella	3	wrong
Polystachya valentina	3	wrong
Satyrium flavum	3	wrong
Sirhookera lanceolata	3	correct
Tridactyle flabellata	3	wrong
Tridactyle phaeocephala	3	wrong
Tropidia saprophytica	3	correct
Ancistrorhynchus parviflorus	4	wrong
Disperis elaphoceras	4	wrong
Oligophyton drummondii	4	wrong
Tridactyle stevartiana	4	wrong
Acianthera compressicaulis
Acianthera scalpricaulis
Acianthera tokachii
Acianthera variegata
Acianthera violacea
Aerangis flexuosa
Amesiella monticola
Anathallis comayaguensis
Anathallis guimaraensii
Anathallis kleinii
Anathallis tigridens
Angraecopsis thomensis
Benthamia catatiana
Benthamia dauphinensis
Brachionidium capillare
Brachionidium diaphanum
Brachionidium meridense
Brachionidium phalangiferum
Brachycorythis basifoliata
Bulbophyllum aechmophorum
Bulbophyllum alinae
Bulbophyllum betchei
Bulbophyllum cimicinum
Bulbophyllum conchophyllum
Bulbophyllum curvimentatum
Bulbophyllum decarhopalon
Bulbophyllum dolabriforme
Bulbophyllum evrardii
Bulbophyllum fritillariiflorum
Bulbophyllum gnomoniferum
Bulbophyllum hiljeae
Bulbophyllum kaniense
Bulbophyllum lagaroglossum
Bulbophyllum laxum
Bulbophyllum luciphilum
Bulbophyllum parabates
Bulbophyllum psilorhopalon
Bulbophyllum ptychantyx
Bulbophyllum sanderianum
Bulbophyllum sanguineum
Bulbophyllum toranum
Bulbophyllum triaristella
Calanthe delavayi
Calanthe henryi
Catasetum kempfii
Cephalanthera cucullata
Ceratocentron fesselii
Cheirostylis orobanchoides
Cheirostylis sherriffii
Cyclopogon werffii
Cymbidiella falcigera
Cymbidiella pardalina
Cymbidium defoliatum
Cymbidium nanulum
Cynorkis catatii
Cynorkis sagittata
Cynorkis souegesii
Cynorkis usambarae
Cypripedium dickinsonianum
Cypripedium lentiginosum
Cypripedium micranthum
Cypripedium parviflorum
Cypripedium sichuanense
Cypripedium subtropicum
Cypripedium wumengense
Cypripedium yatabeanum
Dactylorhiza atlantica
Dendrobium aries
Dendrobium bandaense
Dendrobium biloculare
Dendrobium brassii
Dendrobium brillianum
Dendrobium crassimarginatum
Dendrobium lewisiae
Dendrobium mussauense
Dendrobium officinale
Dendrobium pachythrix
Dendrobium rariflorum
Dendrobium sanderae
Dendrobium schuetzei
Dendrobium soriense
Dendrobium subquadratum
Dendrobium vesiculosum
Dendrobium wilsonii
Dendrobium woodsii
Dendrobium wulaiense
Dendrophylax fawcettii
Dinklageella scandens
Encyclia caicensis
Epidendrum fusiforme
Epidendrum lanceolatum
Epidendrum montserratense
Epidendrum neudeckeri
Epipactis hyblaea
Epipactis olympica
Epipactis rechingeri
Epipactis tallosii
Eulophia taiwanensis
Eulophiella galbana
Eurycentrum atroviride
Eurycentrum obscurum
Galeandra bicarinata
Gastrodia tuberculata
Grammangis spectabilis
Grandiphyllum schunkeanum
Gymnadenia archiducis-joannis
Gymnadenia bicornis
Gymnadenia lithopolitanica
Gymnadenia stiriaca
Gymnadenia widderi
Habenaria angustissima
Habenaria dichopetala
Habenaria fargesii
Habenaria kornasiana
Habenaria wolongensis
Hederorkis seychellensis
Herminium pygmaeum
Hetaeria pelota
Lemurella virescens
Lepanthes panope
Lepanthes systole
Liparis vulturiceps
Luisia volucris
Malaxis seychellarum
Margelliantha lebelii
Masdevallia apparitio
Masdevallia atahualpa
Masdevallia oreas
Maxillaria broadwayi
Microchilus schultesianus
Octomeria taracuana
Oncidium lancifolium
Oncidium tenuifolium
Oreorchis sanguinea
Paphiopedilum acmodontum
Paphiopedilum adductum
Paphiopedilum areeanum
Paphiopedilum argus
Paphiopedilum barbatum
Paphiopedilum callosum
Paphiopedilum canhii
Paphiopedilum charlesworthii
Paphiopedilum ciliolare
Paphiopedilum dayanum
Paphiopedilum delenatii
Paphiopedilum druryi
Paphiopedilum exul
Paphiopedilum fairrieanum
Paphiopedilum fowliei
Paphiopedilum glaucophyllum
Paphiopedilum hennisianum
Paphiopedilum inamorii
Paphiopedilum intaniae
Paphiopedilum kolopakingii
Paphiopedilum lawrenceanum
Paphiopedilum liemianum
Paphiopedilum mastersianum
Paphiopedilum ooii
Paphiopedilum papuanum
Paphiopedilum parnatanum
Paphiopedilum philippinense
Paphiopedilum platyphyllum
Paphiopedilum primulinum
Paphiopedilum qingyongii
Paphiopedilum randsii
Paphiopedilum sangii
Paphiopedilum spicerianum
Paphiopedilum sugiyamanum
Paphiopedilum sukhakulii
Paphiopedilum superbiens
Paphiopedilum thaianum
Paphiopedilum tigrinum
Paphiopedilum tranlienianum
Paphiopedilum urbanianum
Paphiopedilum venustum
Paphiopedilum victoria-mariae
Paphiopedilum wardii
Paphiopedilum wenshanense
Paphiopedilum wentworthianum
Papilionanthe greenii
Pelexia goyazensis
Pennilabium angraecum
Peristylus holochila
Peristylus trimenii
Phaius corymbioides
Phalaenopsis lindenii
Phalaenopsis micholitzii
Phragmipedium andreettae
Phragmipedium christiansenianum
Phragmipedium dalessandroi
Phragmipedium fischeri
Phragmipedium richteri
Phreatia constricta
Pinalia szetschuanica
Platanthera boninensis
Platanthera chorisiana
Platanthera deflexilabella
Pleione pleionoides
Plocoglottis neohibernica
Ponerorchis chidorii
Pseudovanilla affinis
Rhipidoglossum melianthum
Rhipidoglossum orientalis
Rhipidoglossum tanneri
Selenipedium dodsonii
Selenipedium isabelianum
Selenipedium vanillocarpum
Sobennikoffia poissoniana
Spiranthes delitescens
Stelis itatiayae
Stelis magdalenae
Taeniophyllum borneense
Telipogon alexii
Tolumnia guibertiana
Triphora craigheadii
Tsaiorchis neottianthoides
Vanda javierae
Vanilla phalaenopsis
Warczewiczella ionoleuca
